# Catalase import into peroxisomes in Arabidopsis

**DOI:** 10.64898/2026.10.10.758186

**Authors:** Zhoubo Hu, Lug Trémulot, Sara Christina Stolze, Hirofumi Nakagami, Michael Hothorn, Roman Ulm

**Affiliations:** Department of Plant Sciences, Section of Biology, Faculty of Sciences, University of Geneva, CH-1211 Geneva 4, Switzerland; Max Planck Institute for Plant Breeding Research, D-50829 Cologne, Germany; Institute of Genetics and Genomics of Geneva (iGE3), University of Geneva, CH-1211 Geneva 4, Switzerland

**Keywords:** catalase, peroxisomal targeting signal (PTS1), PEX5, peroxisomal protein import, reactive oxygen species (ROS), Arabidopsis, co-import

## Abstract

In eukaryotes, catalases are peroxisomal antioxidant enzymes that maintain cellular reactive oxygen species (ROS) homeostasis. Plant catalases lack canonical peroxisomal targeting signals (PTS), and the mechanism underlying their PEX5-dependent peroxisomal import remains poorly understood. Here, we expressed CAT2 with N- and C-terminal GFP fusions in an Arabidopsis *cat2* mutant background and found that only GFP-CAT2 completely restored wild-type function despite comparable catalase activity for both CAT2-GFP and GFP-CAT2. Only GFP-CAT2 localized to peroxisomes, indicating that altered subcellular localization prevented CAT2-GFP functional complementation. Expression of CAT2-GFP in wild-type Arabidopsis and *Nicotiana benthamiana* revealed in vivo interaction with endogenous catalases leading to co-import into peroxisomes. Localization of YFP fused to various CAT2 C-terminal sections identified the CAT2 C-terminal five amino acids as a functional PTS1-like sequence. These findings define a minimal C-terminal targeting motif for plant catalases that is sufficient for their peroxisomal import.
