## Supplemental Table S3 for "Catalase import into peroxisomes in Arabidopsis"

### Sheet: Sheet1
Supplemental Table S3. Primers used in this study.
Primer name	Sequence (5'-3')	Usage
PR2_Fw	TCAAGGAGCTTAGCCTCACC	qPCR for PR2
PR2_Rv	CGCCTAGCATCCCGTAGC
qAPX1for	GCACTATTGGACGACCCTGT	qPCR for APX1
qAPX1rev	GCAAACCCAAGCTCAGAAAG
qPR1for	AGGCTAACTACAACTACGCTGCG	qPCR for PR1
qPR1rev	GCTTCTCGTTCACATAATTCCCAC
qGRX480for	GCGGTCCTTGAGATTGATG	qPCR for GRX480
qGRX480rev	AAACCGCCGGTAACTTCAC
qUGT74E2for	GAATCGTCCTCATACCCGAAT	qPCR for UGT74E2
qUGT74E2rev	GCTTTGGACCCATTTCAACA
UBC_Fw	TCCTCTTAACTGCGACTCAGG	qPCR for UBC
UBC_Rv	GCGAGGCGTGTATACATTTG
ACT2_Fw	CCGATCCAGACACTGTACTTCC	qPCR for ACT2
ACT2_Fw	CTGTACGGTAACATTGTGCTCAG
cat2pf	GGGGACAACTTTGTATAGAAAAGTTGCTATTTTATTTTCATTGAATTG	ProCAT2:CAT2-GFP
cat2pr	GGGGACTGCTTTTTTGTACAAACTTGCGATGCTTGGTCTCACG
GFPF	GGGGACAAGTTTGTACAAAAAAGCAGGCTTAATGGTGAGCAAGGGC
GFPR	GGGGACCACTTTGTACAAGAAAGCTGGGTATTACTTGTACAGCTCGTC
cat2utrF	GGGGACAGCTTTCTTGTACAAAGTGGCTAACGAGTGAAAGAATTCTT
cat2utrR	GGGGACAACTTTGTATAATAAAGTTGCGAAAGTAAAAGCTTCTTCAG
mCherry-PTS1GWF	GGGGACAAGTTTGTACAAAAAAGCAGGCTTCATGGTGAGCAAGGGCGAGGAGGA	pDONR207-mCherry-PTS1(SKL)
mCherry-PTS1GWR	GGGGACCACTTTGTACAAGAAAGCTGGGTCTCACAGCTTCGACTTGTACAGCT
YFP-PTS1F	GGGGACAAGTTTGTACAAAAAAGCAGGCTTCATGGTGAGCAAGGGCGAGGAGCT	pDONR207-YFP-PTS1(SKL)
YFP-PTS1R	GGGGACCACTTTGTACAAGAAAGCTGGGTCTCACTTGTACAGCTCGTCCATGCCGA
YFPGWF	GGGGACAAGTTTGTACAAAAAAGCAGGCTTCATGGTGAGCAAGGGCGAGGA
YFP-ScCTA513-515	GGGGACCACTTTGTACAAGAAAGCTGGGTCTTAAAATTTGGACTTGTACAGCTCGTCCA	pDONR207-YFP-ScCTA513-515
YFP-HsCAT524-527	GGGGACCACTTTGTACAAGAAAGCTGGGTCTTACAGATTTGCCTTCTTGTACAGCTCGTCCA	pDONR207-YFP-HsCAT524-527
YFP-CAT2490-492	GGGGACCACTTTGTACAAGAAAGCTGGGTCTTAGATGCTTGGCTTGTACAGCTCGTCCA	pDONR207-YFP-CAT2490-492
YFP-CAT2480-492	GGGGACCACTTTGTACAAGAAAGCTGGGTCTTAGATGCTTGGTCTCACGTTCAGACGGCTTGCCAGCTTCTGCTTGTACAGCTCGTCCA	pDONR207-YFP-CAT2480-492
YFP-CAT2480-482	GGGGACCACTTTGTACAAGAAAGCTGGGTCTTACAGCTTCTGCTTGTACAGCTCGTCCA	pDONR207-YFP-CAT2480-482
YFP-CAT2483-492	GGGGACCACTTTGTACAAGAAAGCTGGGTCTTAGATGCTTGGTCTCACGTTCAGACGGCTTGCCTTGTACAGCTCGTCCA	pDONR207-YFP-CAT2483-492
YFP-CAT2483-489	GGGGACCACTTTGTACAAGAAAGCTGGGTCTTATCTCACGTTCAGACGGCTTGCCTTGTACAGCTCGTCCA	pDONR207-YFP-CAT2483-489
YFP-CAT2483-492(AAA)	GGGGACCACTTTGTACAAGAAAGCTGGGTCTTATGCTGCTGCTCTCACGTTCAGACGGCTTGCCTTGTACAGCTCGTCCA	pDONR207-YFP-CAT2483-492(AAA)
YFP-CAT2484-492	GGGGACCACTTTGTACAAGAAAGCTGGGTCTTAGATGCTTGGTCTCACGTTCAGACGGCTCTTGTACAGCTCGTCCA	pDONR207-YFP-CAT2484-492
YFP-CAT2485-492	GGGGACCACTTTGTACAAGAAAGCTGGGTCTTAGATGCTTGGTCTCACGTTCAGACGCTTGTACAGCTCGTCCA	pDONR207-YFP-CAT2485-492
YFP-CAT2486-492	GGGGACCACTTTGTACAAGAAAGCTGGGTCTTAGATGCTTGGTCTCACGTTCAGCTTGTACAGCTCGTCCA	pDONR207-YFP-CAT2486-492
YFP-CAT2487-492	GGGGACCACTTTGTACAAGAAAGCTGGGTCTTAGATGCTTGGTCTCACGTTCTTGTACAGCTCGTCCA	pDONR207-YFP-CAT2487-492
YFP-CAT2488-492	GGGGACCACTTTGTACAAGAAAGCTGGGTCTTAGATGCTTGGTCTCACCTTGTACAGCTCGTCCA	pDONR207-YFP-CAT2488-492
YFP-CAT2489-492	GGGGACCACTTTGTACAAGAAAGCTGGGTCTTAGATGCTTGGTCTCTTGTACAGCTCGTCCA	pDONR207-YFP-CAT2489-492
